# LC-MS/MS characterization of SOBERANA^®^02, a receptor binding domain-tetanus toxoid conjugate vaccine against SARS-CoV-2

**DOI:** 10.1101/2024.12.27.630511

**Authors:** Olivia Martínez, Darielys Santana-Medero, Satomy Pousa, Jean Pierre Soubal, Arielis Rodríguez-Ulloa, Pablo E. Ramos-Bermúdez, Vladimir Besada, Raine Garrido, Paulo Carvalho, Michel Batista, Katharina Zetl, Jacek Wiśniewski, Tamy Boggiano, Yury Valdés-Balbín, Dagmar García-Rivera, Daniel G. Rivera, Vicente Verez-Bencomo, Luis Javier González

**Affiliations:** Finlay Institute of Vaccines, 200 and 21 Street, Havana 11600, Cuba; Center for Genetic Engineering and Biotechnology, Ave 31 e/158 y 190, Havana 10600, Cuba; Carlos Chagas Institute/FioCruz Rua Professor Algacyr Munhoz Mader, 3775 CIC 81350-010, Curitiba, Brazil; Department Proteomics and Signal Transduction, Max Planck Institute of Biochemistry. Am Klopferspitz 18, 82152, Martinsried, Germany; Center for Molecular Immunology, P.O. Box 16040, 216 St., Havana, Cuba; Laboratory of Synthetic and Biomolecular Chemistry, Faculty of Chemistry, University of Havana, Zapata and G, 10400, La Habana, Cuba

**Keywords:** Conjugate vaccines, mass spectrometry, SARS-CoV-2, type 2 peptides, tetanus toxoid, maleimide-thiol chemistry

## Abstract

SOBERANA^®^02 is a safe and effective conjugate vaccine against SARS-CoV-2, produced using the maleimide-thiol chemistry. In this vaccine, the Cys^538^ in the recombinant receptor binding domain (RBD) of SARS-CoV-2 is linked, through a thiosuccinimide linker, to lysine residues of tetanus toxoid (TT) preparation. LC-MS/MS analysis revealed that TT is a complex mixture of proteins, similar to other TTs where the detoxified tetanus neurotoxin (d-TeNT) has been shown to be the most abundant protein (30-56%), regardless the quantification method used. The fifteen most abundant proteins account for approximately 78% of the total proteins. LC-MS/MS analysis of the activation process showed that 102 out of 107 lysine residues in the d-TeNT incorporated a maleimide group. In contrast, when tryptic peptides isolated by Ni^2+^-NTA affinity chromatography, were analyzed by LC-MS/MS, only 22 Lys residues in the d-TeNT were cross-linked to the RBD *C*-terminal tryptic peptide (^538^CVNF^541^-HHHHHH), probably due to steric hindrance. Twelve and eighteen conjugation sites were assigned based on the identification of linear peptides carrying a conjugated lysine residues (Δm = +1454.58 Da or Δm = +1472.59 Da) and cross-linked peptides with stabilized linker forms, respectively. Eight conjugation sites were coincidently assigned by both strategies. The assignment of the conjugation sites was manually validated by observed regularities (z≥3+, XIC, immonium ions, specific linker fragment ions) not considered by the identification software (PEAKS, Kojak and pLink2). The RBD was also conjugated, but to a lesser extent, to ten other low abundance carrier proteins. To our knowledge, this work is the first report of conjugation site assignment in a TT-based conjugate vaccine.
