## Supplemental File 8. Type 2 peptides with hydrolyzed linker identified by kojak for "LC-MS/MS characterization of SOBERANA^®^02, a receptor binding domain-tetanus toxoid conjugate vaccine against SARS-CoV-2": 08 Supplemental File 8 -Type 2 peptides with hydrolyzed linker by kojak (Output).xlsx

### Sheet: UPI000003617E
SpecId	Label	scannr	Score	dScore	NormRank	PPScoreDiff	Charge	Mass	PPM	LenShort	LenLong	LenSum	Peptide	Proteins
T-9013-21.47	1	9013	5.065	3.025	7	1.085	4	3535.5	-4.3198	17	10	27	-.CVN[0.98]FHHHHHH(1)--YQFDKDSNGQYIVNEDK(5).-	RBD_SARS_C-term2_	UPI000003617E_
T-9026-21.49	1	9026	4.335	2.73	3	1.125	4	3534.52	0.0783	17	10	27	-.CVNFHHHHHH(1)--YQFDKDSNGQYIVNEDK(5).-	RBD_SARS_C-term2_	UPI000003617E_
T-9067-21.54	1	9067	4.06	2.49	8	1.075	5	3535.5	-5.5245	17	10	27	-.CVNFHHHHHH(1)--YQFDKDSN[0.98]GQYIVNEDK(5).-	RBD_SARS_C-term2_	UPI000003617E_
T-9618-22.33	1	9618	3.78	2.24	12	0.92	5	3536.48	-8.3493	17	10	27	-.CVN[0.98]FHHHHHH(1)--YQFDKDSN[0.98]GQYIVNEDK(5).-	RBD_SARS_C-term2_	UPI000003617E_
T-9029-21.49	1	9029	3.55	2.055	3	0.83	5	3534.52	0.0648	17	10	27	-.CVNFHHHHHH(1)--YQFDKDSNGQYIVNEDK(5).-	RBD_SARS_C-term2_	UPI000003617E_
T-9621-22.34	1	9621	3.345	2.16	7	0.845	5	3535.5	-1.8992	17	10	27	-.CVNFHHHHHH(1)--YQFDKDSN[0.98]GQYIVNEDK(5).-	RBD_SARS_C-term2_	UPI000003617E_
T-10837-24.02	1	10837	3.305	1.495	3	0.935	5	3175.44	1.2558	14	10	24	-.CVNFHHHHHH(1)--IIDYEYKIYSGPDK(7).-	RBD_SARS_C-term2_	UPI000003617E_
T-10828-24.00	1	10828	3.155	1.88	3	0.66	5	3176.42	-6.6951	14	10	24	-.CVN[0.98]FHHHHHH(1)--IIDYEYKIYSGPDK(7).-	RBD_SARS_C-term2_	UPI000003617E_
T-11031-24.28	1	11031	3.065	1.655	4	0.705	5	3175.44	-0.1858	14	10	24	-.CVNFHHHHHH(1)--IIDYEYKIYSGPDK(7).-	RBD_SARS_C-term2_	UPI000003617E_
T-11077-24.33	1	11077	2.63	1.895	3	0.66	4	3176.42	-3.8939	14	10	24	-.CVN[0.98]FHHHHHH(1)--IIDYEYKIYSGPDK(7).-	RBD_SARS_C-term2_	UPI000003617E_
T-10904-24.11	1	10904	2.47	1.255	3	0.67	6	3175.44	-0.4891	14	10	24	-.CVNFHHHHHH(1)--IIDYEYKIYSGPDK(7).-	RBD_SARS_C-term2_	UPI000003617E_
T-10930-24.15	1	10930	2.06	1.48	8	0.29	6	3176.42	-6.4987	14	10	24	-.CVN[0.98]FHHHHHH(1)--IIDYEYKIYSGPDK(7).-	RBD_SARS_C-term2_	UPI000003617E_
T-15016-30.15	1	15016	4.03	3.32	3	0.945	4	3790.76	-0.576	20	10	30	-.CVNFHHHHHH(1)--YDTEYYLIPVASSSKDVQLK(15).-	RBD_SARS_C-term2_	UPI000003617E_
T-14831-29.92	1	14831	3.77	3.77	3	0.855	5	3790.76	-0.8301	20	10	30	-.CVNFHHHHHH(1)--YDTEYYLIPVASSSKDVQLK(15).-	RBD_SARS_C-term2_	UPI000003617E_
T-14995-30.12	1	14995	3.655	3.12	4	0.945	5	3791.74	-6.4439	20	10	30	-.CVN[0.98]FHHHHHH(1)--YDTEYYLIPVASSSKDVQLK(15).-	RBD_SARS_C-term2_	UPI000003617E_
T-14800-29.89	1	14800	3.395	2.74	3	0.96	4	3790.76	-0.8336	20	10	30	-.CVNFHHHHHH(1)--YDTEYYLIPVASSSKDVQLK(15).-	RBD_SARS_C-term2_	UPI000003617E_
T-15066-30.21	1	15066	3.08	2.605	3	0.73	5	3790.76	0.2164	20	10	30	-.CVNFHHHHHH(1)--YDTEYYLIPVASSSKDVQLK(15).-	RBD_SARS_C-term2_	UPI000003617E_
T-12546-26.21	1	12546	4.005	2.5	6	1.145	5	2994.37	-7.6617	13	10	23	-.CVN[0.98]FHHHHHH(1)--SFLVNQMINEAKK(12).-	RBD_SARS_C-term2_	UPI000003617E_
T-12533-26.19	1	12533	3.87	1.815	3	1.205	5	2993.39	-0.9608	13	10	23	-.CVNFHHHHHH(1)--SFLVNQMINEAKK(12).-	RBD_SARS_C-term2_	UPI000003617E_
T-12562-26.22	1	12562	2.94	1.47	3	1.08	4	2993.39	0.299	13	10	23	-.CVNFHHHHHH(1)--SFLVNQMINEAKK(12).-	RBD_SARS_C-term2_	UPI000003617E_
T-6471-18.10	1	6471	2.75	2.75	2	1.185	5	2722.26	0.3346	11	10	21	-.CVNFHHHHHH(1)--TLNDYKAIANK(6).-	RBD_SARS_C-term2_	UPI000003617E_
T-6503-18.14	1	6503	2.725	2.725	21	1.335	6	2722.26	0.4292	11	10	21	-.CVNFHHHHHH(1)--TLNDYKAIANK(6).-	RBD_SARS_C-term2_	UPI000003617E_
T-6677-18.38	1	6677	2.635	1.405	2	1.085	5	2722.26	0.5588	11	10	21	-.CVNFHHHHHH(1)--TLNDYKAIANK(6).-	RBD_SARS_C-term2_	UPI000003617E_
T-6473-18.10	1	6473	2.54	1.4	2	0.885	4	2722.26	0.3521	11	10	21	-.CVNFHHHHHH(1)--TLNDYKAIANK(6).-	RBD_SARS_C-term2_	UPI000003617E_
T-6701-18.41	1	6701	2.525	1.22	3	0.955	5	2723.24	-7.7064	11	10	21	-.CVN[0.98]FHHHHHH(1)--TLNDYKAIANK(6).-	RBD_SARS_C-term2_	UPI000003617E_
T-6702-18.41	1	6702	1.715	1.135	2	0.455	4	2723.24	-7.6888	11	10	21	-.CVNFHHHHHH(1)--TLN[0.98]DYKAIANK(6).-	RBD_SARS_C-term2_	UPI000003617E_
T-5495-16.78	1	5495	2.54	1.985	2	1.17	5	2523.25	-0.9665	9	10	19	-.CVNFHHHHHH(1)--KIIPPTNIR(1).-	RBD_SARS_C-term2_	UPI000003617E_
T-5696-17.05	1	5696	2.35	1.69	2	0.875	4	2523.25	-1.0564	9	10	19	-.CVNFHHHHHH(1)--KIIPPTNIR(1).-	RBD_SARS_C-term2_	UPI000003617E_
T-6310-17.89	1	6310	2.285	1.8	2	1.02	5	2523.25	0.243	9	10	19	-.CVNFHHHHHH(1)--KIIPPTNIR(1).-	RBD_SARS_C-term2_	UPI000003617E_
T-5695-17.05	1	5695	2.225	1.735	2	0.855	5	2523.25	-1.0269	9	10	19	-.CVNFHHHHHH(1)--KIIPPTNIR(1).-	RBD_SARS_C-term2_	UPI000003617E_
T-6714-18.43	1	6714	2.205	1.95	2	1.045	5	2523.25	0.3035	9	10	19	-.CVNFHHHHHH(1)--KIIPPTNIR(1).-	RBD_SARS_C-term2_	UPI000003617E_
T-5899-17.33	1	5899	2.175	1.745	2	0.78	4	2523.25	-0.4759	9	10	19	-.CVNFHHHHHH(1)--KIIPPTNIR(1).-	RBD_SARS_C-term2_	UPI000003617E_
T-6507-18.15	1	6507	2.165	1.75	2	0.935	5	2523.25	-0.1198	9	10	19	-.CVNFHHHHHH(1)--KIIPPTNIR(1).-	RBD_SARS_C-term2_	UPI000003617E_
T-5876-17.30	1	5876	2.15	1.74	2	1.005	6	2523.25	0.6716	9	10	19	-.CVNFHHHHHH(1)--KIIPPTNIR(1).-	RBD_SARS_C-term2_	UPI000003617E_
T-5897-17.32	1	5897	2.13	1.795	2	0.99	5	2523.25	-0.4827	9	10	19	-.CVNFHHHHHH(1)--KIIPPTNIR(1).-	RBD_SARS_C-term2_	UPI000003617E_
T-5499-16.79	1	5499	1.97	1.53	2	0.645	4	2523.25	-0.9596	9	10	19	-.CVNFHHHHHH(1)--KIIPPTNIR(1).-	RBD_SARS_C-term2_	UPI000003617E_
T-6111-17.61	1	6111	1.885	1.435	2	0.74	5	2523.25	-0.1198	9	10	19	-.CVNFHHHHHH(1)--KIIPPTNIR(1).-	RBD_SARS_C-term2_	UPI000003617E_
T-4950-15.77	1	4950	2.275	0.615	4	0.725	5	2514.16	-8.4019	10	9	19	-.ALNPKEIEK(5)--CVN[0.98]FHHHHHH(1).-	UPI000003617E_	RBD_SARS_C-term2_
T-4898-15.67	1	4898	2.12	2.12	2	0.985	4	2513.18	0.011	10	9	19	-.ALNPKEIEK(5)--CVNFHHHHHH(1).-	UPI000003617E_	RBD_SARS_C-term2_
T-4742-15.31	1	4742	2.005	0.465	3	0.68	5	2513.18	0.3077	10	9	19	-.ALNPKEIEK(5)--CVNFHHHHHH(1).-	UPI000003617E_	RBD_SARS_C-term2_
T-4749-15.33	1	4749	1.95	0.925	3	0.92	4	2514.16	-9.6695	10	9	19	-.ALNPKEIEK(5)--CVN[0.98]FHHHHHH(1).-	UPI000003617E_	RBD_SARS_C-term2_
T-2475-10.18	1	2475	2	0.52	21	0.64	5	2354.04	-0.4648	7	10	17	-.CVNFHHHHHH(1)--DLKSEYK(3).-	RBD_SARS_C-term2_	UPI000003617E_

### Sheet: UPI000003617E_with_immonium_ion
SpecId	Label	scannr	Score	dScore	NormRank	PPScoreDiff	Charge	Mass	PPM	LenShort	LenLong	LenSum	Peptide	Proteins
T-11455-24.61	1	11455	4.285	2.11	7	1.42	5	3535.5	1.8988	17	10	27	-.CVNFHHHHHH(1)--YQFDKDSN[0.98]GQYIVNEDK(5).-	RBD_SARS_C-term2_	UPI000003617E_
T-11434-24.58	1	11434	3.875	2.11	7	1.315	4	3535.5	-0.9362	17	10	27	-.CVNFHHHHHH(1)--YQFDKDSNGQ[0.98]YIVNEDK(5).-	RBD_SARS_C-term2_	UPI000003617E_
T-16980-32.82	1	16980	4.095	3.27	3	1.685	5	3790.76	1.263	20	10	30	-.CVNFHHHHHH(1)--YDTEYYLIPVASSSKDVQLK(15).-	RBD_SARS_C-term2_	UPI000003617E_
T-13142-26.99	1	13142	3.55	1.865	3	0.885	5	3175.44	1.5441	14	10	24	-.CVNFHHHHHH(1)--IIDYEYKIYSGPDK(7).-	RBD_SARS_C-term2_	UPI000003617E_

### Sheet: UPI0002DAC767
SpecId	Label	scannr	Score	dScore	NormRank	PPScoreDiff	Charge	Mass	PPM	LenShort	LenLong	LenSum	Peptide	Proteins
T-11048-24.30	1	11048	3.51	2.175	5	0.81	4	3241.48	-3.6274	15	10	25	-.CVNFHHHHHH(1)--VEYYLEEKLPSGTNK(8).-	RBD_SARS_C-term2_	UPI0002DAC767_
T-11087-24.35	1	11087	3.28	2.65	7	0.54	5	3242.46	-5.3872	15	10	25	-.CVN[0.98]FHHHHHH(1)--VEYYLEEKLPSGTNK(8).-	RBD_SARS_C-term2_	UPI0002DAC767_
T-11045-24.30	1	11045	2.815	1.7	4	0.785	5	3241.48	0.0485	15	10	25	-.CVNFHHHHHH(1)--VEYYLEEKLPSGTNK(8).-	RBD_SARS_C-term2_	UPI0002DAC767_
T-5647-16.99	1	5647	2.96	2.96	3	1.305	5	2696.23	-0.1019	11	10	21	-.CVNFHHHHHH(1)--VTFTASKDEVK(7).-	RBD_SARS_C-term2_	UPI0002DAC767_
T-5411-16.66	1	5411	2.735	2.735	3	0.995	5	2696.23	1.2563	11	10	21	-.CVNFHHHHHH(1)--VTFTASKDEVK(7).-	RBD_SARS_C-term2_	UPI0002DAC767_
T-5635-16.97	1	5635	2.71	2.71	3	1.3	4	2696.23	-1.1029	11	10	21	-.CVNFHHHHHH(1)--VTFTASKDEVK(7).-	RBD_SARS_C-term2_	UPI0002DAC767_
T-5432-16.69	1	5432	2.32	2.32	3	1.13	4	2696.23	-0.6502	11	10	21	-.CVNFHHHHHH(1)--VTFTASKDEVK(7).-	RBD_SARS_C-term2_	UPI0002DAC767_
T-2457-10.16	1	2457	1.615	1.615	21	0.4	4	2136.97	-9.3718	5	10	15	-.CVN[0.98]FHHHHHH(1)--KFELK(1).-	RBD_SARS_C-term2_	UPI0002DAC767_
T-2480-10.19	1	2480	1.44	1.44	21	0.46	5	2135.99	0.353	5	10	15	-.CVNFHHHHHH(1)--KFELK(1).-	RBD_SARS_C-term2_	UPI0002DAC767_
T-2265-9.89	1	2265	1.59	1.59	2	0.765	4	2317.09	-0.6492	8	10	18	-.CVNFHHHHHH(1)--KGILTADK(1).-	RBD_SARS_C-term2_	UPI0002DAC767_
T-1391-8.56	1	1391	1.42	1.42	2	0.675	5	2590.15	-1.4253	10	10	20	-.CVNFHHHHHH(1)--LNEDKVSADK(5).-	RBD_SARS_C-term2_	UPI0002DAC767_

### Sheet: UPI00000106CD
SpecId	Label	scannr	Score	dScore	NormRank	PPScoreDiff	Charge	Mass	PPM	LenShort	LenLong	LenSum	Peptide	Proteins
T-9244-21.80	1	9244	1.765	1.765	21	0.335	3	2622.16	-1.4337	9	10	19	-.CVNFHHHHHH(1)--DIKDEFVER(3).-	RBD_SARS_C-term2_	UPI00000106CD_

### Sheet: UPI00000106CD_with_immonium_ion
SpecId	Label	scannr	Score	dScore	NormRank	PPScoreDiff	Charge	Mass	PPM	LenShort	LenLong	LenSum	Peptide	Proteins
T-10983-23.94	1	10983	2.42	0.905	2	0.835	4	2622.16	1.5042	9	10	19	-.CVNFHHHHHH(1)--DIKDEFVER(3).-	RBD_SARS_C-term2_	UPI00000106CD_
T-10996-23.96	1	10996	2.38	0.995	2	0.875	5	2622.16	3.2783	9	10	19	-.CVNFHHHHHH(1)--DIKDEFVER(3).-	RBD_SARS_C-term2_	UPI00000106CD_
T-11179-24.22	1	11179	2.26	0.84	2	0.87	4	2622.16	2.8077	9	10	19	-.CVNFHHHHHH(1)--DIKDEFVER(3).-	RBD_SARS_C-term2_	UPI00000106CD_

### Sheet: UPI0000010752
SpecId	Label	scannr	Score	dScore	NormRank	PPScoreDiff	Charge	Mass	PPM	LenShort	LenLong	LenSum	Peptide	Proteins
T-5661-17.01	1	5661	3.43	2.08	2	1.065	4	2504.17	0.0988	9	10	19	-.CVNFHHHHHH(1)--KVTMAEVVR(1).-	RBD_SARS_C-term2_	UPI0000010752_

### Sheet: UPI0000010752_with_immonium_ion
SpecId	Label	scannr	Score	dScore	NormRank	PPScoreDiff	Charge	Mass	PPM	LenShort	LenLong	LenSum	Peptide	Proteins
T-7825-19.49	1	7825	3.105	1.66	2	1.22	4	2504.17	3.3161	9	10	19	-.CVNFHHHHHH(1)--KVTMAEVVR(1).-	RBD_SARS_C-term2_	UPI0000010752_

### Sheet: UPI0002DA4B64
SpecId	Label	scannr	Score	dScore	NormRank	PPScoreDiff	Charge	Mass	PPM	LenShort	LenLong	LenSum	Peptide	Proteins
T-5605-16.93	1	5605	2.485	2.485	2	0.79	4	2502.16	-2.1054	9	10	19	-.CVNFHHHHHH(1)--KDILIEN[0.98]GK(1).-	RBD_SARS_C-term2_	UPI0002DA4B64_
T-5957-17.40	1	5957	2.265	2.265	2	0.775	4	2502.16	-1.0321	9	10	19	-.CVNFHHHHHH(1)--KDILIEN[0.98]GK(1).-	RBD_SARS_C-term2_	UPI0002DA4B64_

### Sheet: UPI000001056B
SpecId	Label	scannr	Score	dScore	NormRank	PPScoreDiff	Charge	Mass	PPM	LenShort	LenLong	LenSum	Peptide	Proteins
T-2552-10.29	1	2552	1.93	1.93	21	0.59	5	2676.19	-0.7262	11	10	21	-.CVNFHHHHHH(1)--QMAADNKTLGR(7).-	RBD_SARS_C-term2_	UPI000001056B_
